# Quantification of Human DNA from Century-Old Archived FFPE Samples for Retrospective Genomic Studies

**DOI:** 10.1101/2025.10.17.681771

**Authors:** V. Zvenigorosky, A. Gonzalez, L. Broisin, J.-L. Fausser, N. Jeanjean, A. Hluszko Pontet, C. Cannet, C. Lamy, C. Keyser, C. Bonah

**Affiliations:** BABEL Laboratory, UMR 8045, Paris, France; Strasbourg Institute of Legal Medicine, Strasbourg, France; Anatomy Unit, Faculty of Medicine, University of Geneva, Switzerland; SAGE Laboratory, UMR7363, Strasbourg, France; Department of Psychiatry, University Hospitals of Geneva, Geneva, Switzerland

## Abstract

**Background:** Formalin-fixed, paraffin-embedded (FFPE) tissue archives are an invaluable resource for genomic research, offering the potential to link genomic data to long-term clinical outcomes. Their utility has however been limited by the degradation caused by fixation and long-term storage, particularly for samples archived for many decades.

**Methods:** This study evaluates a cohort of 79 FFPE tissue blocks collected and archived in 1973 from the Strasbourg Pathological Tissue Archive (SPTA), and a cohort of 51 FFPE tissue blocks from the Geneva Brain Bank (GBB), collected between 1928 and 1971. DNA was quantified using a forensic-grade quantitative PCR (qPCR) assay (QIAGEN Investigator Quantiplex Pro Kit on a Rotor-Gene Q) to precisely measure human DNA concentration, assess degradation, and detect PCR inhibition.

**Results:** A high proportion of the samples yielded human DNA fragments of 80bp and 95bp and very few fragments of 205bp. All organ samples treated with Bouin liquid (n=12) gave poor results, but among samples fixed in formalin (n=117), 58.1% showed over 0.25ng/µL of 80bp human DNA fragments and 37.6% over 1ng/µL. We propose a model to describe the decay of these samples and estimate the proportion of samples that should yield at least a 0.25ng/µL concentration of fragments over 100bp to 45.1%.

**Conclusions:** This work demonstrates that automated extraction methods optimized for FFPE allow for the recovery of usable material even in century-old archived samples with inconsistent conditions of conservation. Our data suggests that the time spent in storage is much less influential on DNA quality than initial fixation time. Crucially, given the fragmented nature of the material recovered (an expected result), future analyses of this material will have to be conducted using next-generation sequencing (NGS) technologies and approaches that rely on short fragments.
