## Supplementary Table S1 for "Quantification of Human DNA from Century-Old Archived FFPE Samples for Retrospective Genomic Studies"

### Sheet: All samples and data
Archive	Individual	Lab ID	Extraction kit	Year	Sex	Organ	Sample details	Fixative	Fixation Time in Days (GBB min - SPTA max)	Quantity of tissue (GBB mm3 - SPTA mg)	80bp	80bp call	95bp	95bp call	205bp	205bp call	Male contamination?	Mixture Index	Mixture Threshold
GBB	GBB-1	am001	Xcelerate	1928	Male	Brain	Parietal lobe	Formalin	21	5.62	5.87	good	4.34	good	0	null	NA	1.68	Below Threshold
GBB	GBB-1	am002	Xcelerate	1928	Male	Brain	Area frontalis granularis magnocellularis	Formalin	21	1.78	6.9	good	5.03	good	0	null	NA	0.92	Below Threshold
GBB	GBB-2	am003	Xcelerate	1959	Male	Rectum	?	Bouin	45	12.04	0.19	pass	0.25	low	0	null	NA	0.74	Below Threshold
GBB	GBB-2	am004	XtractAll	1959	Male	Brain	Autopsy	Formalin	45	9.12	5.89	good	6.56	good	0	null	NA	0.8	Below Threshold
GBB	GBB-3	am005	Xcelerate	1966	Female	Brain	P.F. ; Area supramarginalis (left)	Formalin	609	5.36	0	null	0	NA	0	null	none	0	Below Threshold
GBB	GBB-3	am006	Xcelerate	1966	Female	Spinal cord	Sampling at four levels	Formalin	609	5.86	0	null	0	NA	0	null	none	0	Below Threshold
GBB	GBB-4	am007	Xcelerate	1962	Male	Lungs	Autopsy	Bouin	21	3.54	0	null	0	null	0	null	NA	0.11	Below Threshold
GBB	GBB-4	am008	Xcelerate	1962	Male	?	Autopsy	Bouin	21	6.03	0.01	pass	0.03	pass	0	null	NA	0.32	Below Threshold
GBB	GBB-5	am009	Xcelerate	1966	Female	Spinal cord	Sampling at three levels	Bouin	871	4.81	0	null	0	NA	0	null	none	0	Below Threshold
GBB	GBB-5	am010	Xcelerate	1966	Female	Brain	P.F. ; Area supramarginalis (left)	Formalin	871	9.24	0	null	0	NA	0	null	none	0.05	Below Threshold
GBB	GBB-6	am011	Xcelerate	1968	Female	?	Autopsy	Bouin	506	8.49	0	null	0	NA	0	null	none	0	Below Threshold
GBB	GBB-6	am012	Xcelerate	1968	Female	Lungs	Autopsy	Bouin	506	7.16	0	null	0	NA	0	null	none	0.2	Below Threshold
GBB	GBB-6	am013	Xcelerate	1968	Female	Spinal cord	Sampling at three levels	Formalin	506	5.54	0	null	0	NA	0	null	none	0	Below Threshold
GBB	GBB-7	am014	XtractAll	1961	Female	Lungs	Autopsy	Bouin	46	10.97	0.02	pass	0	NA	0	null	none	45.18	Possible Mixture
GBB	GBB-7	am015	Xcelerate	1961	Female	Thyroid	Autopsy	Bouin	46	8.3	0.04	pass	0	NA	0	null	none	75.56	Possible Mixture
GBB	GBB-8	am016	Xcelerate	1934	Male	Liver	Stasis, autopsy	Bouin	21	4.52	0	null	0	null	0	null	NA	0	Below Threshold
GBB	GBB-8	am017	Xcelerate	1934	Male	Brain	Temporal lobe (left)	Formalin	21	3.54	4.09	good	5.88	good	0	null	NA	0.59	Below Threshold
GBB	GBB-9	am018	Xcelerate	1928	Male	Brain	P.G. ; Area angularis	Formalin	21	3.84	0.02	pass	0.03	pass	0	null	NA	0.3	Below Threshold
GBB	GBB-9	am019	Xcelerate	1928	Male	Brain	Temporal lobe	Formalin	21	3.77	6.72	good	7.3	good	0	null	NA	0.66	Below Threshold
GBB	GBB-10	am020	XtractAll	1934	Female	Brain	Pituitary gland	Formalin	21	6.36	0	null	0	NA	0	null	none	1.72	Below Threshold
GBB	GBB-11	am021	Xcelerate	1936	Female	Brain	Pituitary gland	Formalin	21	2.07	0.44	low	0	NA	0	null	none	1581.7	Possible Mixture
GBB	GBB-11	am022	Xcelerate	1936	Female	Brain	P.G. ; Area angularis ; (left)	Formalin	21	6.1	20.79	good	0	NA	0.02	pass	none	10123	Possible Mixture
GBB	GBB-12	am023	Xcelerate	1949	Female	Cerebellum	-	Formalin	21	7.03	0.02	pass	0	NA	0.02	pass	none	0	Below Threshold
GBB	GBB-13	am024	Xcelerate	1932	Female	Brain	Pituitary gland	Formalin	21	3.42	1.16	good	0	NA	0	null	none	150.88	Possible Mixture
GBB	GBB-14	am025	XtractAll	1941	Male	Brain	T.G. ; Temporal gyrus (right)	Formalin	21	1.96	0	null	0	null	0	null	NA	0.01	Below Threshold
GBB	GBB-14	am026	Xcelerate	1941	Male	Brain	Pituitary gland	Formalin	21	2.74	1.81	good	2.61	good	0	null	NA	0.62	Below Threshold
GBB	GBB-15	am027	Xcelerate	1940	Female	Brain	F.D.m. ; Area frontalis granularis magnocellularis (left)	Formalin	21	1.92	0.11	pass	0	NA	0	null	none	0	Below Threshold
GBB	GBB-15	am028	Xcelerate	1940	Female	Brain	Pituitary gland	Formalin	21	2.22	0.8	low	0	NA	0	null	none	3463.47	Possible Mixture
GBB	GBB-15	am029	Xcelerate	1940	Female	Aorta artery	Autopsy	Formalin	21	4.14	16.5	good	0	NA	0.03	pass	none	2036.15	Possible Mixture
GBB	GBB-16	am030	XtractAll	1950	Male	Brain	F.E.m ; Area frontopolaris (left)	Bouin	21	12.12	0	null	0	null	0	null	NA	0	Below Threshold
GBB	GBB-16	am031	Xcelerate	1950	Male	Pancreas	Autopsy	Bouin	21	2.589	0	null	0	null	0	null	NA	0	Below Threshold
GBB	GBB-17	am032	Xcelerate	1939	Male	Brain	Frontal lobe (left)	Formalin	21	2.94	6.26	good	6.78	good	0	null	NA	0.48	Below Threshold
GBB	GBB-18	am033	Xcelerate	1942	Male	Brain	region operculaire	Formalin	21	3.6	5.19	good	7.3	good	0	null	NA	0.66	Below Threshold
GBB	GBB-18	am034	XtractAll	1942	Male	Brain	F.B. ; Area frontalis agranularis (left)	Formalin	21	6.62	33.55	good	27.7	good	1.17	good	NA	0.63	Below Threshold
GBB	GBB-19	am035	Xcelerate	1945	Male	Brain	Ammon's horn of hippocampus (left)	Formalin	21	7.59	0	null	0	null	0	null	NA	0	Below Threshold
GBB	GBB-19	am036	Xcelerate	1945	Male	Brain	Ependyma, occipital horn of the ventricle (left)	Formalin	21	3.86	0.01	pass	0.01	pass	0	null	NA	0.44	Below Threshold
GBB	GBB-20	am037	Xcelerate	1947	Male	Brain	F.A. sup ; Area precentralis superior (left)	Formalin	21	3.84	0.36	low	0.46	low	0	null	NA	0.72	Below Threshold
GBB	GBB-20	am038	Xcelerate	1947	Male	Brain	Pituitary gland	Formalin	21	7.09	1.03	good	1.72	good	0	null	NA	0.52	Below Threshold
GBB	GBB-21	am039	Xcelerate	1967	Male	Brain	Midbrain	Formalin	790	13.96	0	null	0	null	0	null	NA	0	Below Threshold
GBB	GBB-21	am040	Xcelerate	1967	Male	Spinal cord	Sampling at three levels	Formalin	790	10.03	0	null	0	null	0	null	NA	0.02	Below Threshold
GBB	GBB-22	am041	Xcelerate	1943	Female	Brain	Pituitary gland	Formalin	21	3.01	4.06	good	0	NA	0	null	none	1325.49	Possible Mixture
GBB	GBB-22	am042	Xcelerate	1943	Female	Brain	Parieto-occipital region (left)	Formalin	21	1.92	6.78	good	0	NA	0	null	none	1498.1	Possible Mixture
GBB	GBB-23	am043	Xcelerate	1959	Female	Brain	Pituitary gland	Bouin	51	4.8	0.12	pass	0	NA	0	null	none	0	Below Threshold
GBB	GBB-23	am044	Xcelerate	1959	Female	Brain	Right optic nerve	Formalin	51	0.35	0.01	pass	0	NA	0	null	none	0.01	Below Threshold
GBB	GBB-24	am045	Xcelerate	1937	Female	Brain	Midbrain	Formalin	12529	7.2	0	null	0	NA	0	null	none	0.39	Below Threshold
GBB	GBB-24	am046	Xcelerate	1937	Female	Brain	Pituitary gland	Formalin	21	2.78	1.05	good	0	NA	0	null	none	167.06	Possible Mixture
GBB	GBB-25	am047	Xcelerate	1938	Male	Brain	F.D.m. ; Area frontalis granularis magnocellularis (left)	Formalin	21	3.51	0	null	0	null	0	null	NA	0.14	Below Threshold
GBB	GBB-25	am048	Xcelerate	1938	Male	Brain	T.E.1. ; Area tempolaris propria media (left)	Formalin	21	5.8	1.56	good	2.18	good	0	null	NA	0.68	Below Threshold
GBB	GBB-26	am049	Xcelerate	1971	Male	Spinal cord	Sampling at three levels	Formalin	126	4.22	0	null	0.01	pass	0	null	NA	0.16	Below Threshold
GBB	GBB-26	am050	Xcelerate	1971	Male	Spinal cord	Sampling at three levels	Formalin	126	5.71	0	null	0.01	pass	0	null	NA	0.81	Below Threshold
SPTA	SPTA-1	am051	EZ2 AllPrep	1973	Male	Liver	Percutaneous biopsy	Formalin	2	5	0.01	pass	0.03	pass	0	null	NA	0.39	Below Threshold
SPTA	SPTA-2	am052	EZ2 AllPrep	1973	Female	Liver	Percutaneous biopsy	Formalin	5	18.3	0.01	pass	0	NA	0	null	none	20.39	Possible Mixture
SPTA	SPTA-3	am053	EZ2 AllPrep	1973	Female	Liver	Surgery sample?	Formalin	5	20	0	null	0	NA	0	null	none	0	Below Threshold
SPTA	SPTA-3	am054	EZ2 AllPrep	1973	Female	Gallbladder	Surgery sample	Formalin	5	20	0.59	low	0	NA	0	null	none	0	Below Threshold
SPTA	SPTA-4	am055	EZ2 AllPrep	1973	Female	Breast	Surgery sample	Formalin	4	20	1.24	good	0	NA	0	null	none	0	Below Threshold
SPTA	SPTA-5	am056	EZ2 AllPrep	1973	Female	Breast	Surgery sample	Formalin	1	20	0.63	low	0	NA	0	null	none	0	Below Threshold
SPTA	SPTA-6	am057	EZ2 AllPrep	1973	?	Placenta	Abortion	Formalin	2	20	0.46	low	0	?	0	null	?	531.61	Possible Mixture
SPTA	SPTA-7	am058	EZ2 AllPrep	1973	Female	Breast	Biopsy	Formalin	4	20	0.15	pass	0	NA	0	null	none	752.5	Possible Mixture
SPTA	SPTA-8	am059	EZ2 AllPrep	1973	Female	Breast	Biopsy	Formalin	6	20	1.03	good	0	NA	0	null	none	0	Below Threshold
SPTA	SPTA-9	am060	EZ2 AllPrep	1973	Female	Breast	Biopsy	Formalin	3	20	0.16	pass	0	NA	0	null	none	0	Below Threshold
SPTA	SPTA-10	am061	EZ2 AllPrep	1973	Female	Breast	Biopsy	Formalin	4	20	0	null	0	NA	0	null	none	0	Below Threshold
SPTA	SPTA-11	am062	EZ2 AllPrep	1973	Male	Spleen	Surgery sample	Formalin	7	9	0.66	low	0.96	low	0	null	NA	0.75	Below Threshold
SPTA	SPTA-11	am063	EZ2 AllPrep	1973	Male	Liver	Biopsy	Formalin	7	21	0.98	low	1.56	good	0	null	NA	0.59	Below Threshold
SPTA	SPTA-12	am064	EZ2 AllPrep	1973	Male	Liver	Percutaneous biopsy	Formalin	3	20	0.03	pass	0.05	pass	0	null	NA	0.6	Below Threshold
SPTA	SPTA-13	am065	EZ2 AllPrep	1973	Female	Liver	Surgery sample?	Formalin	2	20	0.01	pass	0	NA	0	null	none	0	Below Threshold
SPTA	SPTA-14	am066	EZ2 AllPrep	1973	Female	Breast	Biopsy	Formalin	1	20	0.09	pass	0	NA	0	null	none	0	Below Threshold
SPTA	SPTA-15	am067	EZ2 AllPrep	1973	Male	Liver	Percutaneous biopsy	Formalin	2	18	0.02	pass	0.03	pass	0	null	NA	0.6	Below Threshold
SPTA	SPTA-16	am068	EZ2 AllPrep	1973	Female	Uterus	Biopsy	Formalin	1	18	0.01	pass	0	NA	0	null	none	0.01	Below Threshold
SPTA	SPTA-17	am069	EZ2 AllPrep	1973	Female	Uterus	Surgery sample	Formalin	3	20	1.89	good	0	NA	0	null	none	1265.24	Possible Mixture
SPTA	SPTA-18	am070	EZ2 AllPrep	1973	Female	Breast	Plastic surgery	Formalin	3	30	0.04	pass	0	NA	0	null	none	0	Below Threshold
SPTA	SPTA-19	am071	EZ2 AllPrep	1973	Male	Liver	Percutaneous biopsy?	Formalin	2	20	0	null	0	null	0	null	NA	0.18	Below Threshold
SPTA	SPTA-20	am072	EZ2 AllPrep	1973	Female	Breast	Biopsy	Formalin	2	20	0.59	low	0	NA	0	null	none	2139.02	Possible Mixture
SPTA	SPTA-21	am073	EZ2 AllPrep	1973	Female	Breast	Surgery sample	Formalin	2	20	0.6	low	0	NA	0	null	none	0	Below Threshold
SPTA	SPTA-22	am074	EZ2 AllPrep	1973	Female	Femoral artery	Biopsy	Formalin	4	6.7	1.42	good	0	NA	0	null	none	553.26	Possible Mixture
SPTA	SPTA-23	am075	EZ2 AllPrep	1973	Male	Liver	Percutaneous biopsy	Formalin	2	25	0.01	pass	0.03	pass	0	null	NA	0.46	Below Threshold
SPTA	SPTA-24	am076	EZ2 AllPrep	1973	Female	Uterus	Curettage	Formalin	3	27.9	2.73	good	0	NA	0	null	none	494.24	Possible Mixture
SPTA	SPTA-25	am077	EZ2 AllPrep	1973	?	Embryo	Abortion	Formalin	10	18	0.11	pass	0	?	0	null	?	174.47	Possible Mixture
SPTA	SPTA-26	am078	EZ2 AllPrep	1973	Female	Thyroid	Goitre	Formalin	6	20	1.98	good	0	NA	0	null	none	7215.54	Possible Mixture
SPTA	SPTA-27	am079	EZ2 AllPrep	1973	Female	Breast	Biopsy	Formalin	2	20	0.15	pass	0	NA	0	null	none	0	Below Threshold
SPTA	SPTA-28	am080	EZ2 AllPrep	1973	Male	Sacrum	Biopsy	Formalin	6	27	0.75	low	1.34	good	0	null	NA	0.53	Below Threshold
SPTA	SPTA-29	am081	EZ2 AllPrep	1973	Female	Breast	Surgery sample	Formalin	7	17	1.43	good	0.01	NA	0	null	possible	235.49	Possible Mixture
SPTA	SPTA-30	am082	EZ2 AllPrep	1973	Female	Uterus	Surgery sample	Formalin	6	21	2.28	good	0	NA	0	null	none	156.99	Possible Mixture
SPTA	SPTA-31	am083	EZ2 AllPrep	1973	Female	Breast	Biopsy	Formalin	1	25	0.46	low	0	NA	0	null	none	768.64	Possible Mixture
SPTA	SPTA-32	am084	EZ2 AllPrep	1973	Female	Ovary	Surgery sample	Formalin	5	13	1.04	good	0	NA	0	null	possible	896.33	Possible Mixture
SPTA	SPTA-32	am085	EZ2 AllPrep	1973	Female	Ovary	Surgery sample	Formalin	5	20	1.47	good	0	NA	0	null	possible	3357.91	Possible Mixture
SPTA	SPTA-33	am086	EZ2 AllPrep	1973	Female	Uterus	Surgery sample	Formalin	5	25	0.98	low	0	NA	0	null	none	0.08	Below Threshold
SPTA	SPTA-34	am087	EZ2 AllPrep	1973	Female	Uterus	Surgery sample	Formalin	5	11.3	1.36	good	0	NA	0	null	none	128.1	Possible Mixture
SPTA	SPTA-35	am088	EZ2 AllPrep	1973	Male	Prepuce	Tumor	Formalin	1	20	0.06	pass	0.16	pass	0	null	NA	0.41	Below Threshold
SPTA	SPTA-36	am089	EZ2 AllPrep	1973	Male	Prostate	Surgery sample	Formalin	1	18	2.25	good	3.5	good	0	null	NA	0.73	Below Threshold
SPTA	SPTA-37	am090	EZ2 AllPrep	1973	Male	Prostate	Surgery sample	Formalin	1	20	0.09	pass	0.23	pass	0	null	NA	0.43	Below Threshold
SPTA	SPTA-38	am091	EZ2 AllPrep	1973	Female	Breast	Surgery sample	Formalin	3	10.4	0.85	low	0	NA	0	null	none	62.95	Possible Mixture
SPTA	SPTA-39	am092	EZ2 AllPrep	1973	Female	Breast	Surgery sample	Formalin	3	16	1.81	good	0	NA	0	null	none	1661.22	Possible Mixture
SPTA	SPTA-40	am093	EZ2 AllPrep	1973	Female	Breast	Surgery sample	Formalin	3	23	1.14	good	0	NA	0	null	none	29.34	Possible Mixture
SPTA	SPTA-41	am094	EZ2 AllPrep	1973	Female	Breast	Surgery sample	Formalin	3	15	0.65	low	0	NA	0	null	none	1429.39	Possible Mixture
SPTA	SPTA-42	am095	EZ2 AllPrep	1973	Female	Breast	Percutaneous biopsy	Formalin	1	1.3	0	null	0	NA	0	null	none	0	Below Threshold
SPTA	SPTA-43	am096	EZ2 AllPrep	1973	Female	Breast	Surgery sample	Formalin	4	20	0.55	low	0	NA	0	null	none	0	Below Threshold
SPTA	SPTA-44	am097	EZ2 AllPrep	1973	Female	Breast	Biopsy	Formalin	2	16	2.89	good	6.95	NA	0	null	contaminated	0.41	Below Threshold
SPTA	SPTA-45	am098	EZ2 AllPrep	1973	Female	Breast	Surgery sample	Formalin	2	16	3.78	good	0	NA	0	null	none	13760	Possible Mixture
SPTA	SPTA-46	am099	EZ2 AllPrep	1973	Female	Breast	Surgery sample?	Formalin	2	20	4.57	good	0	NA	0	null	none	0	Below Threshold
SPTA	SPTA-47	am100	EZ2 AllPrep	1973	Female	Breast	Surgery sample?	Formalin	2	21	0.64	low	1.74	NA	0	null	contaminated	0.34	Below Threshold
SPTA	SPTA-48	am101	EZ2 AllPrep	1973	Male	Prostate	Surgery sample	Formalin	3	18	8.77	good	12.1	good	0	null	NA	0.67	Below Threshold
SPTA	SPTA-49	am102	EZ2 AllPrep	1973	Male	Prostate	Surgery sample	Formalin	3	20	2.58	good	4.22	good	0	null	NA	0.73	Below Threshold
SPTA	SPTA-50	am103	EZ2 AllPrep	1973	Male	Breast	Surgery sample	Formalin	6	13	0.07	pass	0.13	pass	0	null	NA	0.64	Below Threshold
SPTA	SPTA-51	am104	EZ2 AllPrep	1973	Female	Breast	Biopsy	Formalin	2	19.8	4.76	good	0	NA	0	null	none	1692.96	Possible Mixture
SPTA	SPTA-52	am105	EZ2 AllPrep	1973	Male	Liver	Percutaneous biopsy	Formalin	2	10.9	0.01	pass	0.03	pass	0	null	NA	0.39	Below Threshold
SPTA	SPTA-53	am106	EZ2 AllPrep	1973	Female	Breast	Biopsy	Formalin	2	17.6	0.54	low	0	NA	0	null	none	0	Below Threshold
SPTA	SPTA-54	am107	EZ2 AllPrep	1973	Male	Prostate	Biopsy	Formalin	5	19	0.02	pass	0.03	pass	0	null	NA	0.43	Below Threshold
SPTA	SPTA-55	am108	EZ2 AllPrep	1973	Female	Breast	Biopsy	Formalin	6	25	1.31	good	0	NA	0	null	none	3.56	Possible Mixture
SPTA	SPTA-56	am109	EZ2 AllPrep	1973	Female	Breast	Biopsy	Formalin	0	19	1.12	good	0	NA	0	null	none	787.24	Possible Mixture
SPTA	SPTA-57	am110	EZ2 AllPrep	1973	Female	Breast	Biopsy	Formalin	2	13.8	0.64	low	0	NA	0	null	none	10.77	Possible Mixture
SPTA	SPTA-58	am111	EZ2 AllPrep	1973	Female	Breast	Biopsy	Formalin	2	12.5	0.17	pass	0	NA	0	null	none	12.33	Possible Mixture
SPTA	SPTA-59	am112	EZ2 AllPrep	1973	Female	Breast	Surgery sample	Formalin	6	13.8	0.13	pass	0	NA	0	null	none	15.89	Possible Mixture
SPTA	SPTA-60	am113	EZ2 AllPrep	1973	Male	Rectum	Biopsy	Formalin	1	24.7	0.18	pass	0.55	low	0	null	NA	0.34	Below Threshold
SPTA	SPTA-61	am114	EZ2 AllPrep	1973	Male	Prostate	Percutaneous biopsy	Formalin	1	4	0.02	pass	0.04	pass	0	null	NA	0.47	Below Threshold
SPTA	SPTA-62	am115	EZ2 AllPrep	1973	Male	Prostate	Surgery sample	Formalin	5	17	2.27	good	4.48	good	0	null	NA	0.61	Below Threshold
SPTA	SPTA-63	am116	EZ2 AllPrep	1973	Male	Prostate	Surgery sample	Formalin	5	23	5.23	good	8.34	good	0	null	NA	0.74	Below Threshold
SPTA	SPTA-64	am117	EZ2 AllPrep	1973	Female	Breast	Biopsy	Formalin	5	13.9	1.73	good	0	NA	0	null	none	665.83	Possible Mixture
SPTA	SPTA-65	am118	EZ2 AllPrep	1973	Female	Gallbladder	Surgery sample	Formalin	4	21	0.31	low	0	NA	0	null	none	0.17	Below Threshold
SPTA	SPTA-65	am119	EZ2 AllPrep	1973	Female	Liver	Percutaneous biopsy	Formalin	4	15	0.33	low	0	NA	0	null	none	4.02	Possible Mixture
SPTA	SPTA-66	am120	EZ2 AllPrep	1973	Female	Breast	Surgery sample	Formalin	4	20.6	0.94	low	0	NA	0	null	none	36.37	Possible Mixture
SPTA	SPTA-67	am121	EZ2 AllPrep	1973	Female	Breast	Surgery sample	Formalin	5	23	0.45	low	0	NA	0	null	none	168.01	Possible Mixture
SPTA	SPTA-68	am122	EZ2 AllPrep	1973	Male	Liver	Percutaneous biopsy?	Formalin	5	22	0.06	pass	0.1	pass	0	null	NA	0.47	Below Threshold
SPTA	SPTA-68	am123	EZ2 AllPrep	1973	Male	Rate	Surgery sample	Formalin	5	12	1.82	good	2.17	good	0	null	NA	0.08	Below Threshold
SPTA	SPTA-69	am124	EZ2 AllPrep	1973	Male	Gallbladder	Surgery sample	Formalin	4	19	2.24	good	0	null	0	null	NA	527.81	Possible Mixture
SPTA	SPTA-69	am125	EZ2 AllPrep	1973	Male	Liver	Percutaneous biopsy?	Formalin	4	18	0	null	0.01	pass	0	null	NA	0.35	Below Threshold
SPTA	SPTA-70	am126	EZ2 AllPrep	1973	Female	Uterus	Curettage	Formalin	7	20	0.02	pass	0	NA	0	null	none	0	Below Threshold
SPTA	SPTA-70	am127	EZ2 AllPrep	1973	Female	Uterus	Curettage	Formalin	7	20	0.26	low	0	NA	0	null	none	0	Below Threshold
SPTA	SPTA-71	am128	EZ2 AllPrep	1973	?	Placenta	Abortion	Formalin	6	20	0	null	0	?	0	null	?	0	Below Threshold
SPTA	SPTA-71	am129	EZ2 AllPrep	1973	?	Placenta	Abortion	Formalin	6	20	0.01	pass	0	?	0	null	?	0	Below Threshold
